# Axon Collateral Pattern of a Sparse Locus Coeruleus Norepinephrine Neuron in Mouse Cerebral Cortex

**DOI:** 10.1101/2025.02.04.636453

**Authors:** Yu-Ming Wu, Wei-Chen Hung, Yun Chang, Ming-Yuan Min, Hsiu-Wen Yang

## Abstract

The locus coeruleus (LC) contains predominantly norepinephrine (NE) neurons that project widely throughout the brain. The LC plays a critical role in controlling behavior, particularly arousal. Historically, it was thought that the LC-NE system performed its behavioral control function by uniformly releasing NE throughout most brain regions. However, recent evidence suggests that the LC’s cortical projections are organized into modules, which allows for the coordination of diverse, and sometimes opposing, functions such as fear memory formation and extinction. Nevertheless, many details remain unclear and require data from the axon collaterals of sparse neurons. We modified a viral tracing protocol using a dual-recombinase system to trace the axonal collaterals of sparse LC neurons projecting to the cingulate cortex (CgC). Our results show that even a small number of LC neurons have broad cortical projections, though the pattern is not uniform. Centered-log ratio transformation of NE fiber distribution across the cortex and hippocampus reveals a few preferential target areas (PTAs) of the labeled LC-NE neurons’ axonal projections. The summed NE fiber length in these defined PTs is enriched relative to the geometric mean of all other cortical and hippocampal regions where NE fibers were detected. Notably, the defined PTAs—including the rostral splenial cortex, dorsal hippocampus, somatosensory cortex, and CgC (the retrograde viral labeling injection site)—are functionally related to navigation. These results demonstrate that LC-NE neurons are organized into distinct projection modules, each comprising a small number of neurons with functionally correlated major cortical targets.
