## Supplemental Table 1 for "Axon Collateral Pattern of a Sparse Locus Coeruleus Norepinephrine Neuron in Mouse Cerebral Cortex"

### Sheet: 工作表1
[513]	CgC	RSC	ADHpc	PDHpc	VHpc	M2	M1	V1	V2	A1	A2	S1	S2	TeA	EC/PRC	ERC	IC	PC	Amg	LD	AN	Total (μm)	65629.2
Fiber length (μm)	3056.73	3387.73	5805.03	7057.13	4004.31	3550.01	1962.3	814.997	2195.99	331.672	1327.64	12338.2	7942.73	716.984	1212.65	1176.11	1146.78	5576.31	1776.97	248.941	0	Mean (μm)	3281.46
RTFLR	0.0465757	0.0516193	0.0884519	0.10753	0.0610142	0.054092	0.0298997	0.0124182	0.0334605	0.00505372	0.0202294	0.187999	0.121024	0.0109248	0.0184773	0.0179205	0.0174735	0.0849668	0.0270759	0.00379314	0	STDev	3640.46	1
[543]	CgC	RSC	ADHpc	PDHpc	VHpc	M2	M1	V1	V2	A1	A2	S1	S2	TeA	EC/PRC	ERC	IC	PC	Amg	LD	AN	Total (μm)	87637.4
Fiber length (μm)	14422.1	6873.86	3854.92	4217.92	177.627	8384.72	11368	2217.13	3662.65	276.057	1575.78	13202.8	2851.44	724.164	115.856	302.445	2859.34	3571.58	519.443	4393.97	2065.56	Mean (μm)	269.27
RTFLR	0.164566	0.0784353	0.0439872	0.0481292	0.00202685	0.0956752	0.129716	0.0252989	0.0417933	0.00314999	0.0179806	0.150652	0.0325368	0.00826319	0.00132199	0.00345109	0.0326269	0.0407541	0.00592719	0.0501381	0.0235694	STDev	227.084	1
[544]	CgC	RSC	ADHpc	PDHpc	VHpc	M2	M1	V1	V2	A1	A2	S1	S2	TeA	EC/PRC	ERC	IC	PC	Amg	LD	AN	Total (μm)	95469.5
Fiber length (μm)	5330.47	8031.99	33491.6	24857.3	2306.13	2946.95	988.54	745.933	1370.17	57.5541	329.307	6330.83	2101.32	0	460.237	505.783	1351.01	2112.67	812.072	951.958	387.615	Mean (μm)	4546.17
RTFLR	0.0558343	0.0841315	0.35081	0.260369	0.0241557	0.030868	0.0103545	0.00781331	0.0143519	0.000602854	0.00344934	0.0663127	0.0220104	0	0.00482078	0.00529785	0.0141512	0.0221293	0.00850609	0.00997133	0.00406009	StdEV	8363.68	1
